# Infra Red Thermography Reveals Transpirational Cooling in Pearl Millet (*Pennisetum glaucum*) Plants Under Heat Stress

**DOI:** 10.1101/2020.09.04.283283

**Authors:** Arun K. Shanker, Divya Bhanu, Basudev Sarkar, S.K. Yadav, N. Jyothilakshmi, M. Maheswari

**Affiliations:** ICAR-Central Research Institute for Agriculture Santoshnagar, Saidabad P.O, Hyderabad – 500059, India

**Keywords:** Infra red imaging, heat stress, thermography, high temperature, evaporative cooling

## Abstract

An infra red thermographic analysis of well watered control and well watered heat stressed pearl millet (*Pennisetum glaucum*) was conducted at ICAR – Central Research Institute for Dryland Agriculture as a part of high resolution phenomics studies to identify the individual quantitative physiological parameters by plant phenotyping that form the basis for more complex abiotic stress tolerant traits. It was seen that the temperature gradient increased gradually from ground level to the top in the control non heat stressed plant. In contrast, it was seen that in the heat stressed plant the temperature increased up to the middle of the plant and then started to decrease at the top of the plant in comparison with the non heat stressed control plant. Our results indicate that the lowering of temperatures in the top of the heat stressed plant may be a mechanism by which the heat stressed plant acclimates to stress by regulating its transpiration thereby bringing in a cooling effect to counter stress.
