## Supplementary Temperature Analysis Data for "Infra Red Thermography Reveals Transpirational Cooling in Pearl Millet (*Pennisetum glaucum*) Plants Under Heat Stress"

File:	E:\Flir Pearl Millet Drought\FLIR0630.jpg
Parameters:	Emissivity:	0.95
	Refl. temp.:	20 °C
	Distance:	4.9 m
	Atmospheric temp.:	20 °C
	Ext. optics temp.:	20 °C
	Ext. optics trans.:	1
	Relative humidity:	50 %
Bx1
Parameters:	Emissivity:	0.95
	Refl. temp.:	20 °C
	Distance:	4.9 m
Frame 1	35.08	34.976	34.562	34.071	34.367	34.931	34.407	32.825	34.412	35.403	33.689	32.678	31.791	32.358	32.093	31.771	31.822	32.353	33.88	36.366	37.106	36.94	36.911	36.945
	34.151	34.156	34.176	34.397	34.721	34.826	33.986	32.123	32.663	34.567	35.179	34.647	32.179	31.294	31.893	31.653	31.827	32.103	33.518	35.457	36.223	35.67	35.596	35.769
	33.85	33.885	33.895	34.081	34.156	33.805	33.301	32.067	32.098	33.468	33.038	34.071	33.684	32.031	31.847	31.709	31.975	31.96	33.326	34.231	35.383	35.03	34.617	34.151
	34.272	34.206	33.981	33.83	33.92	33.855	33.2	32.424	32.031	32.444	32.373	31.709	33.594	34.342	32.881	31.714	32.164	32.587	33.568	34.241	35.408	35.472	34.612	33.956
	38.143	37.76	37.038	36.587	36.528	36.322	35.893	35.328	34.936	34.916	35.02	34.652	33.684	36.105	34.896	33.578	34.377	35.055	36.135	36.945	36.773	35.987	36.454	36.832
	43.1	42.755	42.629	42.489	42.151	42.062	41.931	41.522	41.333	41.399	41.068	40.969	40.684	40.675	40.917	40.95	40.817	41.366	41.799	41.879	42.114	41.973	41.837	42.283
Bx2
Parameters:	Emissivity:	0.95
	Refl. temp.:	20 °C
	Distance:	4.9 m
Frame 1	41.295	41.153	40.988	40.775	40.703	40.912	40.423	38.848	38.433	38.496	37.998	37.258	36.263	36.292	36.322	36.464	37.243	39.08	38.757	38.172	38.177	39.2	40.319	40.556	40.637	40.888	40.997	41.106
	41.21	41.054	41.111	40.898	40.537	40.319	39.579	38.332	38.129	38.153	37.526	37.248	36.469	36.164	36.061	36.282	37.433	38.791	38.385	37.696	38.158	39.19	40.18	40.765	40.827	40.879	40.988	41.045
	41.215	41.191	41.153	41.035	40.836	39.971	38.506	37.224	37.155	37.214	36.94	37.043	36.523	36.036	36.016	36.346	37.633	38.68	37.847	37.609	38.206	39.281	40.395	40.646	40.442	40.732	41.035	41.03
	41.134	40.983	40.879	40.703	40.594	40.376	39.233	37.077	36.164	36.798	37.097	36.974	36.592	36.036	35.982	36.336	37.619	38.443	37.623	37.73	38.158	39.286	40.033	40.447	40.323	40.009	40.195	40.794
	42.245	41.846	41.578	41.404	41.068	40.813	40.357	38.853	37.701	38.07	38.09	37.492	37.424	36.95	36.474	36.872	38.002	38.07	37.662	37.857	38.225	39.075	39.689	40.018	40.052	39.923	39.961	40.499
	44.368	44.152	43.837	43.703	43.444	42.932	42.764	42.137	41.691	41.55	41.205	40.642	40.452	40.409	39.87	39.994	40.58	40.104	39.875	40.219	40.537	40.518	40.789	41.22	41.795	42.001	41.921	42.119
Sp1
Parameters:	Emissivity:	0.95
	Refl. temp.:	20 °C
	Distance:	4.9 m
Frame 1	34.861
Sp2
Parameters:	Emissivity:	0.95
	Refl. temp.:	20 °C
	Distance:	4.9 m
Frame 1	38.38
Sp3
Parameters:	Emissivity:	0.95
	Refl. temp.:	20 °C
	Distance:	4.9 m
Frame 1	36.729
Sp4
Parameters:	Emissivity:	0.95
	Refl. temp.:	20 °C
	Distance:	4.9 m
Frame 1	38.94
Sp5
Parameters:	Emissivity:	0.95
	Refl. temp.:	20 °C
	Distance:	4.9 m
Frame 1	38.298
Sp6
Parameters:	Emissivity:	0.95
	Refl. temp.:	20 °C
	Distance:	4.9 m
Frame 1	39.089
Sp7
Parameters:	Emissivity:	0.95
	Refl. temp.:	20 °C
	Distance:	4.9 m
Frame 1	38.293
Sp8
Parameters:	Emissivity:	0.95
	Refl. temp.:	20 °C
	Distance:	4.9 m
Frame 1	37.268
Sp9
Parameters:	Emissivity:	0.95
	Refl. temp.:	20 °C
	Distance:	4.9 m
Frame 1	40.718
Sp10
Parameters:	Emissivity:	0.95
	Refl. temp.:	20 °C
	Distance:	4.9 m
Frame 1	39.732
